# High-quality genome-scale metabolic model of *Aurantiochytrium* sp. T66

**DOI:** 10.1101/2020.11.06.371070

**Authors:** Vetle Simensen, André Voigt, Eivind Almaas

## Abstract

The long-chain, *ω*-3 polyunsaturated fatty acids (PUFAs) eicosapentaenoic acid (EPA) and docosahexaenoic acid (DHA) are essential for humans and animals, including marine fish species. Presently, the primary source of these PUFAs is fish oils. As the global production of fish oils appears to be reaching its limits, alternative sources of high-quality *ω*-3 PUFAs is paramount to support the growing aquaculture industry. Thraustochytrids are a group of heterotrophic protists able to synthesize and accrue large amounts of essential *ω*-3 PUFAs, including EPA and DHA. Thus, the thraustochytrids are prime candidates to solve the increasing demand for *ω*-3 PUFAs using microbial cell factories. However, a systems-level understanding of their metabolic shift from cellular growth into lipid accumulation is, to a large extent, unclear. Here, we reconstructed a high-quality genome-scale metabolic model of the thraustochytrid *Aurantiochytrium* sp. T66 termed iVS1191. Through iterative rounds of model refinement and extensive manual curation, we significantly enhanced the metabolic scope and coverage of the reconstruction from that of previously published models, making considerable improvements with stoichiometric consistency, metabolic connectivity, and model annotations. We show that iVS1191 is highly consistent with experimental growth data, reproducing *in vivo* growth phenotypes as well as specific growth rates on minimal carbon media. The availability of iVS1191 provides a solid framework for further developing our understanding of T66’s metabolic properties, as well as exploring metabolic engineering and process-optimization strategies *in silico* for increased *ω*-3 PUFA production.
