## Supplementary material for "High-quality genome-scale metabolic model of *Aurantiochytrium* sp. T66": SuppInfo_Biomass_Composition

### Sheet: A. DNA and RNA
Table A. Cellular DNA and RNA content
Precursor	Monomer	Relative abundance (% mol)	(d)NTP molar mass (g/mol)	Non-normalized biomass weight (gDW)	Correction	Stoichiometric coefficicents (mmol/gDW)
DNA	dAMP	0.2741	487.149	307.915	0.307915	0.890182
	dTMP	0.2741	478.136			0.890182
	dGMP	0.2259	503.149			0.733645
	dCMP	0.2259	463.125			0.733645
	Pyrophosphate	1	174.951			3.24765
RNA	AMP	0.2522	503.149	320.597	0.320597	0.786657
	UMP	0.2468	480.109			0.769814
	GMP	0.2529	519.148			0.788841
	CMP	0.2481	479.124			0.773869
	Pyrophosphate	1	174.951			3.11918

### Sheet: B. Protein
Table B. Cellular protein content
		Weight % (g/gDW)	Normalized weight % ( % g)	Molar mass (g/mol)	Molar ratio (% mol)	Non-normalized biomass weight (gDW)	Correction	Stoichiometric coefficients (mmol/gDW)
Protein	M_alanyltrna	5.8	0.058	73.0935	0.0793504	98.2048	0.0982048	0.808009
	M_argtrna	7.8	0.078	159.209	0.0489922			0.498878
	M_asntrna	2.4	0.024	116.118	0.0206686			0.210464
	M_asptrna	7.2	0.072	116.095	0.0620181			0.631518
	M_lcystrna	4.8	0.048	105.159	0.0456454			0.464798
	M_glutatrna	4	0.04	130.145	0.030735			0.312968
	M_lglutrna	12	0.12	130.122	0.0922214			0.939072
	M_glycyltrna	4.1	0.041	59.067	0.0694127			0.706815
	M_histrna	2.2	0.022	139.155	0.0158097			0.160987
	M_ileleucyltrna	4.3	0.043	115.173	0.0373351			0.380176
	M_leutrna	7.5	0.075	115.173	0.0651194			0.663098
	M_lystrna	6.6	0.066	131.196	0.0503066			0.512262
	M_methtrna	1.2	0.012	133.212	0.00900823			0.091729
	M_phetrna	4.6	0.046	149.189	0.0308333			0.313969
	M_protrna	3.9	0.039	99.1307	0.039342			0.400612
	M_sertrna	4.9	0.049	89.0929	0.0549988			0.560041
	M_thrtrna	5.1	0.051	103.119	0.0494572			0.503613
	M_trptrna	2.2	0.022	188.225	0.0116881			0.119018
	M_tyrosyltrna	4	0.04	165.189	0.0242147			0.246574
	M_valtrna	5.4	0.054	101.147	0.0533879			0.543638
	Total	100	1		0.890545			9.06824
Other reactants	Water			18.0152	2.67164			27.2047
	ATP			503.149	0.890545			9.06824
	GTP			519.148	1.78109			18.1365
	Proton			1.0079	3.56218			36.273
	Phosphate			95.9793	2.67164			27.2047
	GDP			440.176	1.78109			18.1365
	ADP			424.177	0.890545			9.06824
	Unloaded tRNA			1.0079	0.890545
								*Assuming energetic cost of 2 GTP + 1 ATP

### Sheet: C. Carbohydrates
Table C. Carbohydrate content
Carbohydrates				L-galactose (GDP-L-galactose)	D-galactose (UDP-D-galactose)
	Molar ratio			0.965	0.035
	Molar mass (g/mol)			603.325	564.286
	Mass ratio (% g)			582.209	19.75
	Non-normalized biomass weight (gDW)		162.141
	Correction		0.162141
	Stoichiometric coefficients (mmol/gDW)			5.95161	0.215862
	Other reactants	Molar mass (g/mol)	Molar ratio (% mol)	Mass ratio (% g)	Stoichiometric coefficients (mmol/gDW)
	Proton	1.0079	1	1.0079	6.16747
	UDP	401.137	0.035	14.0398	0.215862
	GDP	440.176	0.965	424.77	5.95161

### Sheet: D. Lipids and fatty acids
Table D1. Unsaponifiable matter content										Table D2. Free fatty acid content
		Weight (% g)	Normalized weight % (% g)	Molar mass (g/mol)	Molar ratio (% mol)	Non-normalized biomass weight (gDW)	Correction	Stoichiometric coefficients (mmol/gDW)			Met ID	Weight (% g)	Normalized weight % (g/gDW)	Molar mass (mol/g)	Molar ratio (% mol)	Non-normalized biomass weight (gDW)	Correction	Stoichiometric coefficients (mmol/gDW)
Unsaponifiable matter	Cholesterol	28.9	0.289	386.654	0.0747439	100	0.1	0.747439		Free fatty acids	M_c140	0.015246	0.121	227.36	0.0532196	100	0.1	0.532196
	Stigmasterol	55.7	0.557	412.69	0.134968			1.34968			M_c160	0.039564	0.314	255.41	0.12294			1.2294
	Squalene	15.4	0.154	410.718	0.0374953			0.374953			M_c161	0.016884	0.134	253.4	0.0528808			0.528808
											M_c180	0.002142	0.017	283.47	0.00599711			0.0599711
	Total	100	1		0.247207			2.47207			M_c181	0.009072	0.072	281.45	0.0255818			0.255818
											M_c205(3)	0.000756	0.006	301.44	0.00199045			0.0199045
											M_c225(6)	0.006174	0.049	329.49	0.0148715			0.148715
											M_c226(3)	0.036162	0.287	327.48	0.0876389			0.876389
											Total	0.126	1		0.36512			3.6512
Table D3. Polar lipids
		Weight (% g)	Normalized weight % (g/gDW)	Molar mass (g/mol)	Molar ratio (% mol)	Non-normalized biomass weight (gDW)	Correction	Stoichiometric coefficients (mmol/gDW)
Polar lipids	Phosphatidylcholine	3.01	0.353702	784.978	0.0450588	100	0.1	0.450588
	Phosphatidylethanolamine	4.21	0.494712	742.897	0.0665923			0.665923
	Phosphatidylglycerol	0.07	0.00822562	772.9	0.00106425			0.0106425
	Steryl glyceride	0.34	0.039953	548.794	0.00728014			0.0728014
	Monogalactosyl diacylglycerol	0.05	0.00587544	781.448	0.000751866			0.00751866
	Digalactosyl diacylglycerol	0.83	0.0975323	943.591	0.0103363			0.103363
	Total	8.51	1		0.131084			1.31084

### Sheet: E. Fatty acid composition
Table E. Fatty acid composition Aurantiochytrium sp. T66
Met ID	Fatty acid	Lipid acyl composition (FAME) (% g)	Normalized weigth (% g)	Molar ratio (% mol)	Normalized molar ratio	MW (g/mol) free (deprotonated)	MW (g/mol) bound	C	H	O
M_c140	c14:0	8.67655	0.0867655	0.0473224	0.111964	227.36	183.35	14	27	2
M_c160	c16:0	37.9715	0.379715	0.179611	0.424957	255.41	211.41	16	31	2					ThE-15
M_c161	c16:1(n-7)	1.51407	0.0151407	0.00723087	0.0171081	253.4	209.39	16	29	2					Time (hours)	C14:0	C16:0	C16:1	C18:0	C18:1	C18:2	C20:5	C22:5	C22:6
M_c180	c18:0	6.34172	0.0634172	0.0264834	0.0626594	283.47	239.46	18	35	2					53.75	8.54832	37.0362	1.47281	6.10591	1.62772	0	1.79295	4.92807	38.488
M_c181	c18:1(n-7)	1.46515	0.0146515	0.0061706	0.0145996	281.45	237.44	18	33	2					57.5833	10.0804	39.3929	2.12987	4.09584	1.81812	0	1.78767	5.05368	35.6415
M_c205(3)	c20:5(n-3)	1.771	0.01771	0.00687952	0.0162769	301.44	257.43	20	29	2					89.75	11.6586	34.7291	9.42149	2.85295	3.73949	0	0.742685	5.08272	31.7729
M_c225(6)	c22:5(n-6)	4.89073	0.0489073	0.017131	0.0405318	329.49	285.49	22	33	2					111.5	11.8097	32.5606	11.672	1.55443	5.12262	0	0.633861	5.29286	31.354
M_c226(3)	c22:6(n-3)	37.3692	0.373692	0.131828	0.311903	327.48	283.47	22	31	2					140.25	12.3418	31.5739	12.9331	1.66356	6.26697	0	0.579757	5.11369	29.5272
		100	1	0.422657	1			18.1103	30.8463	2					184.75	12.8286	31.2658	13.6991	1.90359	8.07312	0	0.499079	4.7792	26.9515
															ThE-17
															Time (hours)	C14:0	C16:0	C16:1	C18:0	C18:1	C18:2	C20:5	C22:5	C22:6
															53.75	8.80478	38.9068	1.55533	6.57753	1.30257	0	1.74904	4.85339	36.2505
															57.5833	9.12284	39.5125	1.70061	5.15353	1.6492	0	1.73053	4.65436	36.4764
															89.75	10.9124	35.3325	9.37106	3.22719	3.79456	0	0.795285	4.89146	31.6755
															111.5	11.0738	32.548	11.644	1.71396	5.02712	0	0.654296	5.01993	32.319
															140.25	11.3607	31.774	12.8584	1.71607	6.27109	0	0.602852	4.99364	30.4232
															184.75	12.0171	30.8227	14.2557	1.61237	8.25669	0	0.53341	4.68518	27.8169

### Sheet: F. BOF component ratios
Table F. Biomass component ratios
Biomass component	Value (% gDW)	Normalized value (% gDW)
DNA	4.5	0.045
RNA	13.24	0.1324
Protein	48.65	0.4865
Carbohydrates	14.7	0.147
Polar lipids	8.51	0.0851
Free fatty acids	7.66	0.0766
Unsaponifiable matter	2.74	0.0274
Total	100	1
