## Supplementary material for "High-quality genome-scale metabolic model of *Aurantiochytrium* sp. T66": SuppInfo_Figure_1

### Sheet: Sheet1
SLI0001	R00299
SLI0002	R00959
SLI0003	R02740
SLI0004	R04779
SLI0005	R04780
SLI0006	R01070
SLI0007	R01015
SLI0008	R01061
SLI0009	R01512
SLI0010	R01518
SLI0011	R00658
SLI0012	R00200
SLI0013	R00200
SLI0014	R00710
SLI0015	R00710
SLI0016	R00754
SLI0017	R00754
SLI0018	R00235
SLI0019	R00235
SLI0020	R00209
SLI0021	R00344
SLI0022	R00351
SLI0023	R01324
SLI0024	R00267
SLI0025	R08549
SLI0026	R00432
SLI0028	R01082
SLI0029	R00342
SLI0030	R00342
SLI0031	R00352
SLI0032	R00835
SLI0033	R02035
SLI0034	R01528
SLI0035	R01737
SLI0036	R01529
SLI0037	R01641
SLI0038	R01830
SLI0039	R01827
SLI0040	R01056
SLI0041	R01051
SLI0042	R01049
SLI0043	R01049
SLI0044	R01057
SLI0045	R00286
SLI0046	R00289
SLI0047	R00289
SLI0049	R02750
SLI0052	R00866
SLI0054	R01819
SLI0055	R01818
SLI0056	R00867
SLI0057	R01326
SLI0058	R02732
SLI0059	R02731
SLI0060	R02437
SLI0061	R00887
SLI0062	R00887
SLI0063	R02568
SLI0065	R01092
SLI0067	R00291
SLI0068	R00505
SLI0069	R00505
SLI0071	R00802
SLI0072	R01101
SLI0074	R01329
SLI0076	R01104
SLI0078	R01194
SLI0080	R02926
SLI0082	R01103
SLI0084	R03634
SLI0086	R05549
SLI0088	R01381
SLI0089	R01476
SLI0091	R01184
SLI0092	R02957
SLI0093	R02957
SLI0094	R00889
SLI0096	R07674
SLI0097	R07675
SLI0098	R00640
SLI0099	R07679
SLI0100	R00095
SLI0101	R00095
SLI0102	R00644
SLI0103	R09540
SLI0105	R01385
SLI0107	R01384
SLI0108	R01384
SLI0110	R01433
SLI0112	R00292
SLI0115	R02737
SLI0116	R02778
SLI0118	R00306
SLI0119	R00028
SLI0120	R01206
SLI0121	R02334
SLI0122
SLI0124	R08193
SLI0125	R00416
SLI0126	R02335
SLI0127	R02059
SLI0128	R00765
SLI0129	R00768
SLI0130	R01961
SLI0132	R03077
SLI0133	R01473
SLI0134	R00416
SLI0135	R00345
SLI0136	R00341
SLI0138	R00197
SLI0139	R00196
SLI0140	R00742
SLI0141	R00935
SLI0142	R00922
SLI0143	R01736
SLI0144	R01736
SLI0145	R02530
SLI0147	R00214
SLI0148	R00704
SLI0149	R00216
SLI0150	R00216
SLI0151	R00230
SLI0154	R00238
SLI0155	R00228
SLI0156	R00472
SLI0157	R00479
SLI0158	R00519
SLI0159	R00519
SLI0161	R01514
SLI0162	R00833
SLI0163	R00009
SLI0164	R00945
SLI0166	R01333
SLI0167	R00475
SLI0168	R00233
SLI0169	R00233
SLI0170	R04432
SLI0171	R04432
SLI0174	R04386
SLI0175	R00908
SLI0176	R02940
SLI0177	R02940
SLI0178	R05064
SLI0179	R05064
SLI0180	R00926
SLI0181	R01354
SLI0182	R03381
SLI0183	R01859
SLI0184	R01859
SLI0185	R00714
SLI0186	R00261
SLI0187	R00261
SLI0188	R01978
SLI0189	R01360
SLI0190	R00410
SLI0191	R00006
SLI0192	R02946
SLI0193	R05119
SLI0194	R01172
SLI0198	R03435
SLI0199	R04545
SLI0200	R04513
SLI0201	R09827
SLI0203	R05802
SLI0204	R03362
SLI0205	R03361
SLI0208	R01802
SLI0209	R01186
SLI0210	R01187
SLI0211
SLI0212	R08648
SLI0213	R07324
SLI0215	R05202
SLI0218	R01639
SLI0219	R01431
SLI0220	R01759
SLI0221
SLI0223	R01904
SLI0224	R00355
SLI0225	R00355
SLI0226	R00578
SLI0227	R00488
SLI0228	R00485
SLI0229	R00348
SLI0230	R00269
SLI0232	R00258
SLI0233	R00258
SLI0234	R01954
SLI0235	R01086
SLI0236	R01086
SLI0237	R01135
SLI0238	R00256
SLI0239	R01083
SLI0240	R01083
SLI0241	R01397
SLI0242	R01397
SLI0243	R00093
SLI0244	R00093
SLI0245	R00114
SLI0246	R00114
SLI0247	R00243
SLI0248	R00248
SLI0249	R00575
SLI0250	R01072
SLI0251	R00708
SLI0252	R00149
SLI0253	R00253
SLI0254	R02291
SLI0255	R03648
SLI0256	R04212
SLI0257	R03038
SLI0258	R03648
SLI0259	R03905
SLI0260	R03652
SLI0261	R01513
SLI0262	R00588
SLI0263	R00369
SLI0264	R00366
SLI0265	R04173
SLI0266	R00582
SLI0267	R00589
SLI0268	R01466
SLI0269	R01771
SLI0270	R01773
SLI0271	R05086
SLI0272	R03425
SLI0273	R03425
SLI0274	R00371
SLI0275	R01465
SLI0276	R02529
SLI0277	R02529
SLI0278	R00830
SLI0279	R01290
SLI0280	R00891
SLI0281	R01001
SLI0282	R00220
SLI0283	R00220
SLI0284	R03662
SLI0285	R00751
SLI0286	R00751
SLI0287	R00830
SLI0288	R06171
SLI0289	R02566
SLI0290	R01025
SLI0292	R03815
SLI0293	R03654
SLI0294	R03662
SLI0295	R03663
SLI0296	R00590
SLI0297	R00590
SLI0298	R04859
SLI0299	R04859
SLI0300	R00897
SLI0301	R00897
SLI0302	R04859
SLI0303	R00782
SLI0304	R00782
SLI0305	R00946
SLI0306	R00177
SLI0307	R01920
SLI0308	R00192
SLI0309	R01776
SLI0312	R00896
SLI0313	R00896
SLI0314	R02433
SLI0315	R02433
SLI0316	R07136
SLI0317	R02619
SLI0318	R02619
SLI0322	R03105
SLI0323	R01286
SLI0324	R01286
SLI0325	R00650
SLI0326	R07396
SLI0327	R00179
SLI0328	R00178
SLI0329	R04143
SLI0330	R04420
SLI0331	R01287
SLI0332	R00651
SLI0333	R01288
SLI0334	R03650
SLI0335	R01090
SLI0336	R01090
SLI0337	R02199
SLI0338	R02199
SLI0339	R01214
SLI0340	R01214
SLI0341	R01651
SLI0342	R01210
SLI0343	R03171
SLI0344	R04095
SLI0345	R03172
SLI0346	R02661
SLI0353	R04203
SLI0354	R00927
SLI0355	R00927
SLI0356	R05066
SLI0357	R05066
SLI0358	R03869
SLI0359	R03869
SLI0360	R00740
SLI0361	R04138
SLI0362	R04138
SLI0363	R02085
SLI0364	R04188
SLI0366	R07599
SLI0367	R07601
SLI0368	R10996
SLI0369	R03898
SLI0370	R03896
SLI0371	R07399
SLI0372	R00996
SLI0373	R00996
SLI0374	R00994
SLI0375	R03968
SLI0376	R04001
SLI0377	R05071
SLI0378	R04440
SLI0379	R05070
SLI0380	R05070
SLI0381	R04441
SLI0382	R04441
SLI0383	R04426
SLI0385	R01213
SLI0386	R03657
SLI0387	R05068
SLI0388	R05068
SLI0389	R05069
SLI0390	R03656
SLI0391	R03665
SLI0392	R01934
SLI0393	R01956
SLI0394	R03102
SLI0395	R03103
SLI0396	R02313
SLI0397	R01939
SLI0398	R10147
SLI0399
SLI0400
SLI0403	R00451
SLI0405	R01940
SLI0406	R02571
SLI0412	R03451
SLI0413	R03284
SLI0414	R03283
SLI0415	R03283
SLI0416	R02397
SLI0417	R03658
SLI0418	R03658
SLI0419	R00670
SLI0420	R00667
SLI0421	R05050
SLI0422	R05050
SLI0423	R01251
SLI0424	R10507
SLI0425	R01252
SLI0426	R01252
SLI0427	R03293
SLI0428	R03291
SLI0429	R04444
SLI0430	R00245
SLI0432	R00239
SLI0433	R03313
SLI0434	R01398
SLI0435	R01398
SLI0437	R00131
SLI0438	R00554
SLI0439	R01881
SLI0442	R00669
SLI0443
SLI0444	R05052
SLI0445	R05052
SLI0446	R00259
SLI0447	R02649
SLI0448	R03443
SLI0449	R02283
SLI0450	R02282
SLI0451	R09107
SLI0452	R02894
SLI0453	R03180
SLI0454	R03661
SLI0455	R01071
SLI0456	R04035
SLI0457	R04037
SLI0458	R04640
SLI0459	R03457
SLI0460	R03243
SLI0461	R03013
SLI0462	R03012
SLI0463	R01163
SLI0464	R01159
SLI0465	R01159
SLI0466	R01159
SLI0467	R03286
SLI0468	R01164
SLI0469	R04558
SLI0470	R04558
SLI0471	R01168
SLI0472	R04065
SLI0473	R03655
SLI0474	R02519
SLI0475	R02519
SLI0476	R03181
SLI0477	R01364
SLI0478	R01085
SLI0479	R00734
SLI0480	R00734
SLI0481	R03943
SLI0482	R03943
SLI0483	R04134
SLI0484	R04880
SLI0485	R01795
SLI0486	R02536
SLI0487	R00694
SLI0488	R00694
SLI0489	R00690
SLI0490	R02540
SLI0491	R09839
SLI0494	R06941
SLI0495	R00678
SLI0496	R00678
SLI0498	R02668
SLI0499	R00987
SLI0500	R02670
SLI0501	R01960
SLI0502	R04171
SLI0503	R02665
SLI0504	R04323
SLI0505	R01933
SLI0506	R01933
SLI0507	R04903
SLI0508	R03955
SLI0509	R02678
SLI0510	R02912
SLI0511	R02671
SLI0512	R03664
SLI0513	R01826
SLI0514	R03083
SLI0515	R03084
SLI0516	R02413
SLI0517	R02412
SLI0518	R03460
SLI0519	R01714
SLI0520	R01714
SLI0521	R00986
SLI0522	R01073
SLI0523	R03509
SLI0524	R03508
SLI0525	R02722
SLI0526	R02340
SLI0527	R01715
SLI0528	R01373
SLI0530	R03660
SLI0531	R02918
SLI0532	R00489
SLI0533	R00904
SLI0534	R00904
SLI0535	R02549
SLI0536	R02549
SLI0537	R02473
SLI0538	R02473
SLI0539	R00912
SLI0540	R00910
SLI0541	R03158
SLI0542	R00924
SLI0543	R00924
SLI0544	R01915
SLI0545	R01682
SLI0546	R01682
SLI0547	R02466
SLI0548	R02466
SLI0552	R02038
SLI0554	R04247
SLI0555	R03659
SLI0556	R04771
SLI0557	R04773
SLI0558	R04770
SLI0559	R09372
SLI0560	R09365
SLI0561	R04941
SLI0562	R04941
SLI0563	R09366
SLI0564	R03601
SLI0565	R00509
SLI0566	R04936
SLI0567	R04939
SLI0568	R04949
SLI0569	R00251
SLI0570	R02743
SLI0571	R00894
SLI0572	R00497
SLI0574	R00494
SLI0575	R00494
SLI0577	R03522
SLI0578	R03916
SLI0580	R00115
SLI0581	R00894
SLI0585	R08363
SLI0586	R08364
SLI0588	R04144
SLI0589	R04325
SLI0590	R04463
SLI0591	R04209
SLI0592	R04559
SLI0593	R04591
SLI0595	R04560
SLI0596	R01127
SLI0598	R01126
SLI0600	R02088
SLI0602	R00183
SLI0604	R01227
SLI0606	R02719
SLI0608	R01968
SLI0609	R02556
SLI0610	R01560
SLI0611	R01245
SLI0612	R01770
SLI0613	R02143
SLI0614	R01677
SLI0615	R01138
SLI0616	R01858
SLI0617	R00430
SLI0618	R02557
SLI0619	R01561
SLI0620	R01969
SLI0621	R02484
SLI0622	R02147
SLI0623	R01863
SLI0624	R02297
SLI0625	R01130
SLI0626	R01130
SLI0636	R03409
SLI0637	R00336
SLI0648	R01134
SLI0649	R01231
SLI0650	R01676
SLI0654	R02017
SLI0655	R02024
SLI0656	R02019
SLI0657	R00181
SLI0658	R00181
SLI0659	R01132
SLI0660	R02142
SLI0662	R00961
SLI0663	R00328
SLI0664	R00185
SLI0665	R00127
SLI0668	R00086
SLI0670	R00089
SLI0671	R00089
SLI0672	R00089
SLI0673	R00434
SLI0674	R00434
SLI0675	R00434
SLI0680	R01547
SLI0682	R00509
SLI0683	R00509
SLI0684	R04208
SLI0686	R02422
SLI0689	R00316
SLI0690	R01055
SLI0691	R03315
SLI0693	R02018
SLI0694	R01993
SLI0696
SLI0697
SLI0698	R01870
SLI0699	R00965
SLI0702	R00963
SLI0704	R00511
SLI0705	R00155
SLI0706	R01876
SLI0718	R02101
SLI0719	R02101
SLI0720	R02094
SLI0721	R02098
SLI0723	R00100
SLI0726	R02016
SLI0727	R02016
SLI0733	R01664
SLI0735	R02484
SLI0742	R01569
SLI0743	R01570
SLI0745	R00602
SLI0746
SLI0747	R06983
SLI0748	R00527
SLI0749	R00527
SLI0750	R01224
SLI0751	R01440
SLI0752	R10092
SLI0753	R10092
SLI0754	R00789
SLI0756	R00794
SLI0757	R10388
SLI0758	R05724
SLI0759	R05724
SLI0760	R05725
SLI0761	R05725
SLI0762	R00021
SLI0763	R00021
SLI0764	R00540
SLI0765	R00858
SLI0767	R00533
SLI0769	R02021
SLI0770	R02021
SLI0771	R00529
SLI0772	R00529
SLI0774	R00508
SLI0775	R00188
SLI0777	R00781
SLI0778	R00781
SLI0780	R11945
SLI0782	R00408
SLI0783	R00408
SLI0786	R09504
SLI0787	R00086
SLI0789	R01829
SLI0790	R01845
SLI0791	R00017
SLI0792	R07460
SLI0797	R00425
SLI0799	R09377
SLI0802	R00066
SLI0803	R00548
SLI0804	R00548
SLI0806	R00161
SLI0808	R01711
SLI0809	R01909
SLI0810	R01911
SLI0811	R01710
SLI0812	R00174
SLI0813	R00173
SLI0814	R02493
SLI0815	R02494
SLI0816	R00278
SLI0817	R00277
SLI0818	R07456
SLI0819	R07456
SLI0820	R05085
SLI0821	R02295
SLI0823	R03346
SLI0825	R03348
SLI0826	R01724
SLI0827	R00257
SLI0828	R02294
SLI0829	R01273
SLI0831	R02323
SLI0833	R01268
SLI0834	R01268
SLI0836	R00104
SLI0837	R00112
SLI0838	R01195
SLI0839	R03051
SLI0840	R01209
SLI0841	R01226
SLI0843	R02472
SLI0844	R03018
SLI0845	R03018
SLI0846	R04231
SLI0849	R03035
SLI0850	R00130
SLI0854	R03210
SLI0855	R03231
SLI0856	R03182
SLI0857	R01078
SLI0858	R01078
SLI0859	R01074
SLI0860	R05145
SLI0861	R01078
SLI0862	R07768
SLI0863	R07767
SLI0868	R00424
SLI0869	R04638
SLI0870	R04621
SLI0871	R04620
SLI0872	R03504
SLI0873	R03503
SLI0874	R03066
SLI0875	R03067
SLI0876	R02237
SLI0877	R02237
SLI0878	R00939
SLI0879	R00937
SLI0880	R02236
SLI0881	R00942
SLI0882	R04242
SLI0885	R01716
SLI0886	R00943
SLI0887	R03940
SLI0888	R01220
SLI0890	R01655
SLI0891	R01218
SLI0892
SLI0893	R04326
SLI0895	R05578
SLI0896	R00036
SLI0897	R00084
SLI0898	R03165
SLI0899	R04972
SLI0900	R03220
SLI0901	R03222
SLI0903	R03197
SLI0904	R00310
SLI0905	R00310
SLI0906	R07411
SLI0907	R02480
SLI0908	R02480
SLI0909	R07412
SLI0910	R02175
SLI0911	R02175
SLI0912	R05616
SLI0913	R09246
SLI0914	R04983
SLI0915	R04983
SLI0916
SLI0917
SLI0918	R01302
SLI0924
SLI0925
SLI0926
SLI0927	R04990
SLI0928	R04990
SLI0929	R12239
SLI0930	R12239
SLI0931	R08383
SLI0932	R01018
SLI0936	R05972
SLI0937	R05973
SLI0939	R06258
SLI0940	R06259
SLI0941	R06261
SLI0942	R06262
SLI0943	R06263
SLI0944	R06264
SLI0945	R05556
SLI0946	R05916
SLI0947	R05919
SLI0948	R05922
SLI0949
SLI0950	R03254
SLI0952	R02082
SLI0953	R02245
SLI0954	R03245
SLI0955	R01121
SLI0956	R01123
SLI0957	R01658
SLI0958	R02061
SLI0959	R09245
SLI0960	R05556
SLI0961	R05556
SLI0962	R09844
SLI0963	R09845
SLI0967	R02548
SLI0968	R03199
SLI0969	R06223
SLI0971	R06366
SLI0972	R08091
SLI0973	R08095
SLI0974	R06405
SLI0975	R06413
SLI0976	R06513
SLI0977	R08935
SLI0978	R03918
SLI0979	R07437
SLI0980	R07441
SLI0981	R07442
SLI0982	R01941
SLI0983	R04998
SLI0984	R01615
SLI0985	R02193
SLI0986	R02220
SLI0987	R04257
SLI0988	R06729
SLI0989	R02832
SLI0990	R08836
SLI0992	R02170
SLI0993	R00829
SLI0994	R00829
SLI0995	R01975
SLI0996	R02601
SLI0997	R09136
SLI0998	R05231
SLI0999	R09105
SLI1000	R05842
SLI1001	R07688
SLI1002	R06907
SLI1003	R06917
SLI1004	R06920
SLI1005	R06927
SLI1006	R05632
SLI1007	R06915
SLI1008	R06936
SLI1009
SLI1010	R00818
SLI1011	R06853
SLI1012	R06854
SLI1013	R05506
SLI1014	R07105
SLI1015	R05648
SLI1016	R05657
SLI1017	R08236
SLI1018	R08237
SLI1019	R08238
SLI1020	R08239
SLI1021	R08240
SLI1023	R08244
SLI1024	R08246
SLI1025	R08245
SLI1026	R08266
SLI1027	R08282
SLI1028	R08283
SLI1029	R07104
SLI1030	R08307
SLI1031	R05237
SLI1032	R05237
SLI1033	R08307
SLI1034	R08282
SLI1035	R08283
SLI1036	R07104
SLI1038	R04385
SLI1040	R01624
SLI1041	R04355
SLI1043	R04428
SLI1044	R04430
SLI1045	R04952
SLI1047	R04954
SLI1048	R04956
SLI1049	R04957
SLI1051	R04537
SLI1052	R04959
SLI1053	R04960
SLI1055	R04535
SLI1056	R04962
SLI1057	R04963
SLI1059	R04965
SLI1060	R04725
SLI1061	R04014
SLI1062	R04726
SLI1064	R04568
SLI1065	R04967
SLI1066	R08159
SLI1067
SLI1068	R04968
SLI1070	R04544
SLI1071	R04970
SLI1072	R01706
SLI1073	R01280
SLI1074	R07762
SLI1075	R07763
SLI1076	R07764
SLI1077	R07765
SLI1078	R08163
SLI1079	R01177
SLI1080	R04748
SLI1082	R06985
SLI1083	R04747
SLI1084	R04745
SLI1086	R03776
SLI1087	R03778
SLI1088	R04743
SLI1090	R04753
SLI1091	R04742
SLI1092	R04741
SLI1094	R03856
SLI1095	R03858
SLI1096	R04739
SLI1098	R03989
SLI1099	R03991
SLI1100	R04737
SLI1102	R01278
SLI1103	R01274
SLI1104	R07758
SLI1105	R07759
SLI1106	R07760
SLI1107
SLI1108
SLI1109	R06939
SLI1110
SLI1111
SLI1112
SLI1113
SLI1114
SLI1115
SLI1116
SLI1117	R08174
SLI1118	R08175
SLI1119	R08184
SLI1120	R08185
SLI1121
SLI1122
SLI1123
SLI1124
SLI1125
SLI1126
SLI1127
SLI1128
SLI1129
SLI1130
SLI1131
SLI1132
SLI1133
SLI1134
SLI1135
SLI1136
SLI1137
SLI1138
SLI1139
SLI1140
SLI1141
SLI1142	R02487
SLI1143
SLI1144
SLI1145
SLI1146
SLI1147
SLI1148
SLI1149
SLI1150
SLI1151	R06939
SLI1152
SLI1153
SLI1154
SLI1155	R07760
SLI1156	R07759
SLI1157
SLI1158	R01279
SLI1159	R03990
SLI1160	R03857
SLI1161	R04754
SLI1162	R03777
SLI1163	R04751
SLI1164	R01175
SLI1165
SLI1166	R00238
SLI1167	R05640
SLI1168	R03689
SLI1169	R05639
SLI1170	R07499
SLI1171	R07509
SLI1172	R07494
SLI1176	R07498
SLI1177	R05703
SLI1179	R07507
SLI1181	R01457
SLI1182	R07215
SLI1183	R01451
SLI1184	R01456
SLI1185	R04427
SLI1187	R07505
SLI1189
SLI1190	R03200
SLI1191	R07481
SLI1193	R03775
SLI1194	R05731
SLI1195	R07483
SLI1197
SLI1198	R07491
SLI1199	R07492
SLI1200	R07493
SLI1202
SLI1203	R07486
SLI1204	R07487
SLI1205	R07488
SLI1207	R01451
SLI1208	R04764
SLI1209	R01462
SLI1210	R02692
SLI1212
SLI1213	R09374
SLI1214	R07296
SLI1215	R03719
SLI1216	R04506
SLI1217	R04805
SLI1218	R07207
SLI1219	R08505
SLI1220	R01752
SLI1221	R01752
SLI1222	R01041
SLI1223	R00847
SLI1225	R02241
SLI1227	R02240
SLI1228	R02251
SLI1229	R05333
SLI1230	R02250
SLI1231	R02687
SLI1232	R01351
SLI1233	R01034
SLI1234	R01039
SLI1235	R01011
SLI1236	R04377
SLI1237	R06867
SLI1238	R01013
SLI1240	R00842
SLI1241	R00844
SLI1242	R00848
SLI1243	R01799
SLI1244	R03416
SLI1245	R02053
SLI1246	R01310
SLI1247	R02051
SLI1248	R09034
SLI1253	R09037
SLI1254	R09038
SLI1255	R02055
SLI1256	R07376
SLI1257	R02056
SLI1258	R03424
SLI1259	R01320
SLI1260	R01313
SLI1261	R01318
SLI1262	R02746
SLI1263	R01030
SLI1264	R01021
SLI1265	R01468
SLI1266	R00748
SLI1269	R02978
SLI1270	R02976
SLI1271	R01926
SLI1272	R06519
SLI1274	R02464
SLI1276	R06516
SLI1277	R02464
SLI1279	R06518
SLI1280	R06528
SLI1281	R01494
SLI1282	R06527
SLI1283	R01496
SLI1284	R02543
SLI1285	R01498
SLI1286	R03617
SLI1288	R04019
SLI1290	R04856
SLI1291	R04856
SLI1295	R07064
SLI1302	R07859
SLI1303	R07891
SLI1304	R07891
SLI1305	R07895
SLI1306	R07895
SLI1307	R07899
SLI1308	R07899
SLI1311	R11043
SLI1312	R03814
SLI1313
SLI1314	R07933
SLI1315
SLI1316
SLI1317
SLI1319
SLI1320
SLI1321
SLI1323
SLI1324
SLI1325
SLI1326
SLI1327
SLI1328
SLI1329
SLI1330
SLI1331
SLI1332	R11110
SLI1333
SLI1334
SLI1335
SLI1336
SLI1337
SLI1338
SLI1339
SLI1340	R11111
SLI1341
SLI1342
SLI1343
SLI1344
SLI1345
SLI1346	R08177
SLI1347	R08181
SLI1348	R08182
SLI1349	R08192
SLI1350	R08183
SLI1351	R08178
SLI1352
SLI1353	R08192
SLI1354	R08179
SLI1355	R08189
SLI1356
SLI1357
SLI1358	R08180
SLI1359
SLI1360
SLI1361
SLI1362
SLI1363
SLI1364
SLI1365
SLI1366
SLI1367
SLI1368
SLI1369
SLI1370
SLI1371
SLI1372
SLI1373
SLI1374
SLI1375
SLI1376
SLI1377
SLI1378
SLI1379
SLI1380
SLI1381
SLI1382
SLI1383
SLI1384
SLI1385
SLI1386
SLI1387
SLI1388
SLI1389
SLI1390
SLI1391
SLI1392
SLI1393
SLI1394
SLI1395
SLI1396
SLI1397
SLI1398
SLI1399
SLI1400
SLI1401
SLI1402
SLI1403
SLI1404
SLI1405
SLI1406
SLI1407
SLI1408
SLI1409
SLI1410
SLI1411
SLI1412
SLI1413
SLI1414
SLI1415
SLI1416
SLI1417
SLI1418
SLI1419
SLI1420
SLI1425
SLI1426
SLI1428
SLI1431
SLI1432
SLI1433
SLI1434
SLI1442
SLI1445
SLI1472
SLI1473
SLI1474
SLI1475
SLI1476
SLI1477
SLI1478
SLI1479
SLI1480
SLI1481
SLI1482
SLI1483
SLI1484
SLI1485
SLI1486
SLI1487
SLI1488
SLI1489
SLI1490
SLI1491
SLI1492
SLI1493
SLI1494
SLI1495
SLI1496
SLI1497
SLI1498
SLI1499
SLI1500
SLI1501
SLI1502
SLI1503
SLI1504
SLI1506
SLI1507
SLI1508
SLI1509
SLI1510
SLI1511
SLI1512
SLI1513
SLI1514
SLI1515
SLI1516
SLI1517
SLI1518
SLI1520
SLI1523
SLI1526
SLI1530
SLI1536
SLI1537
SLI1538
SLI1539
SLI1540
SLI1541
SLI1542
SLI1543
SLI1544
SLI1545
SLI1546
SLI1551
SLI1556
SLI1557
SLI1568
SLI1572
SLI1573
SLI1580
SLI0027	R02164
SLI0048	R01066
SLI0051	R00878
SLI0053	R00872
SLI0123	R01201
SLI0137	R00199
SLI0152	R00317
SLI0153	R00317
SLI0165	R01221
SLI0172	R03045
SLI0173	R03045
SLI0195	R03434
SLI0196	R03430
SLI0197	R03394
SLI0202	R07299
SLI0206	R03469
SLI0207	R04404
SLI0214	R04372
SLI0217	R01432
SLI0222
SLI0291	R00480
SLI0310	R00893
SLI0311	R00893
SLI0347	R04137
SLI0348	R04137
SLI0349	R04224
SLI0350	R04224
SLI0351	R04204
SLI0352	R04204
SLI0408	R03875
SLI0409	R04866
SLI0410	R04867
SLI0411	R04313
SLI0436	R00551
SLI0441	R02922
SLI0492	R06942
SLI0493	R06942
SLI0497	R01959
SLI0550	R02467
SLI0553	R02057
SLI0573	R00899
SLI0576	R03522
SLI0579	R04951
SLI0582	R00274
SLI0583
SLI0584
SLI0587	R01054
SLI0594	R00190
SLI0597	R01126
SLI0599	R02088
SLI0601	R00183
SLI0603	R01227
SLI0605	R02719
SLI0607	R01968
SLI0627	R00570
SLI0628	R01137
SLI0629	R02326
SLI0630	R01857
SLI0631	R02093
SLI0632	R02331
SLI0633	R00330
SLI0634	R00722
SLI0635	R00156
SLI0638	R01855
SLI0640	R00426
SLI0642	R00720
SLI0644	R02720
SLI0646	R03531
SLI0651	R01676
SLI0652	R02090
SLI0653	R00332
SLI0661	R01229
SLI0666	R00127
SLI0667	R00086
SLI0669	R03530
SLI0676	R00191
SLI0677	R00191
SLI0678	R01234
SLI0679	R01234
SLI0681	R01547
SLI0685	R04378
SLI0687	R06601
SLI0692	R00974
SLI0695	R01993
SLI0700	R00964
SLI0701	R00963
SLI0703	R00511
SLI0707	R00513
SLI0708	R00512
SLI0709	R00158
SLI0710	R01665
SLI0711	R00573
SLI0712	R00966
SLI0713	R01878
SLI0714	R00662
SLI0716	R02100
SLI0722	R00571
SLI0728	R01667
SLI0729	R01667
SLI0730	R01668
SLI0731	R01668
SLI0732	R01664
SLI0734	R02485
SLI0736	R02099
SLI0737	R02099
SLI0738	R01567
SLI0739	R01567
SLI0741	R01569
SLI0744	R01411
SLI0773	R10151
SLI0781	R00081
SLI0784	R04433
SLI0785	R02161
SLI0788	R00004
SLI0793	R00619
SLI0794	R00619
SLI0795	R00619
SLI0796	R00619
SLI0798	R09375
SLI0800	R07281
SLI0801	R04457
SLI0805	R00549
SLI0822	R03346
SLI0824	R03004
SLI0830	R02323
SLI0832	R00103
SLI0835	R00102
SLI0847	R03269
SLI0848	R03269
SLI0851	R01625
SLI0852
SLI0853
SLI0864	R07766
SLI0865	R07769
SLI0866
SLI0867	R09395
SLI0883	R04286
SLI0884	R09959
SLI0889	R04125
SLI0894	R02300
SLI0902	R03194
SLI0919	R05615
SLI0920	R05615
SLI0921	R07500
SLI0922	R07500
SLI0923	R11945
SLI0933	R01004
SLI0934	R05816
SLI0935	R04494
SLI0938	R05982
SLI0964	R04496
SLI0965	R04496
SLI1022	R08243
SLI1037	R03026
SLI1039	R01626
SLI1042	R04533
SLI1046	R04953
SLI1050	R04536
SLI1054	R04534
SLI1058	R04964
SLI1063	R04566
SLI1069	R04543
SLI1081	R04749
SLI1085	R04746
SLI1089	R04744
SLI1093	R04170
SLI1097	R04740
SLI1101	R04738
SLI1211	R04361
SLI1224	R00851
SLI1226	R02239
SLI1239	R02756
SLI1249	R02030
SLI1250	R07390
SLI1251	R01801
SLI1267	R01281
SLI1268	R01281
SLI1275	R06520
SLI1278	R06521
SLI1287	R06522
SLI1292	R07034
SLI1294	R07035
SLI1296
SLI1297
SLI1298
SLI1299
SLI1300
SLI1301
SLI1309	R12173
SLI1310
SLI1318
SLI1322	R11059
SLI1455
SLI1459
SLI1460
SLI1505
SLI1524
SLI1528
SLI0319	R04861
SLI0365
SLI0384	R01652
SLI0401	R04336
SLI0440	R07420
SLI0755
SLI0991	R08837
SLI1174
SLI1178	R04667
SLI1180	R03724
SLI1421
SLI1422
SLI1423
SLI1424
SLI1427
SLI1429
SLI1430
SLI1435
SLI1436
SLI1437
SLI1438
SLI1439
SLI1440
SLI1441
SLI1443
SLI1444
SLI1446
SLI1447
SLI1448
SLI1449
SLI1450
SLI1451
SLI1452
SLI1453
SLI1454
SLI1456
SLI1457
SLI1458
SLI1461
SLI1462
SLI1463
SLI1464
SLI1465
SLI1466
SLI1467
SLI1468
SLI1469
SLI1470
SLI1471
SLI1519
SLI1521
SLI1522
SLI1525
SLI1527
SLI1529
SLI1531
SLI1532
SLI1533
SLI1534
SLI1535
SLI1547
SLI1548
SLI1549
SLI1550
SLI1552
SLI1553
SLI1554
SLI1555
SLI1558
SLI1559
SLI1560
SLI1561
SLI1562
SLI1563
SLI1564
SLI1565
SLI1566
SLI1567
SLI1569
SLI1570
SLI1571
SLI1574
SLI1575
SLI1576
SLI1577
SLI1578
SLI1579
ex_fot[e]
ex_pant[e]
ex_vb6[e]
ex_bt[e]
ex_magly[e]
ex_stgsterol[e]
ex_imp[e]
ex_damp[e]
ex_amp[e]
ex_gmp[e]
ex_xmp[e]
ex_dgmp[e]
ex_atp[e]
ex_gtp[e]
ex_cmp[e]
ex_utp[e]
ex_t3p1[e]
ex_nicd[e]
ex_ppntocys[e]
ex_4hba[e]
ex_homogen[e]
ex_fpp[e]
ex_glacer[e]
ex_dgacer[e]
ex_gsh[e]
ex_gn[e]
ex_co2[e]
ex_hno2[e]
ex_gaba[e]
ex_epm[e]
ex_ggl[e]
ex_1dgali[e]
ex_melt[e]
ex_stac[e]
ex_manriose[e]
ex_13glucan[e]
ex_sam[e]
ex_dgtp[e]
ex_itp[e]
ex_xtp[e]
ex_ditp[e]
ex_ppi[e]
ex_camp[e]
ex_cgmp[e]
ex_ump[e]
ex_dutp[e]
ex_dcmp[e]
ex_du[e]
ex_dt[e]
ex_dtmp[e]
ex_fgt[e]
ex_thdp[e]
ex_thm[e]
ex_fmn[e]
ex_rl5p[e]
ex_nmn[e]
ex_npp[e]
ex_pypp[e]
ex_ippp[e]
ex_c140[e]
ex_c160[e]
ex_c161[e]
ex_c180[e]
ex_c181[e]
ex_c182[e]
ex_c183(3)[e]
ex_c183(6)[e]
ex_c200[e]
ex_c203(6)[e]
ex_c204(6)[e]
ex_c204(3)[e]
ex_c205(3)[e]
ex_c220[e]
ex_c240[e]
ex_c225(3)[e]
ex_c226(3)[e]
ex_c245(3)[e]
ex_c246(3)[e]
ex_c182(6)[e]
ex_c203(3)[e]
ex_c225(6)[e]
ex_c184(3)[e]
ex_14bman[e]
ex_nh4oh[e]
ex_pap[e]
ex_mhis[e]
ex_adp[e]
ex_ncn[e]
ex_nica[e]
ex_ppthe[e]
ex_dedip[e]
ex_ins[e]
ex_sot[e]
ex_3sulala[e]
ex_hpro[e]
ex_sah[e]
ex_h2o2[e]
ex_inos[e]
ex_2dan[e]
ex_adn[e]
ex_gsn[e]
ex_xtsine[e]
ex_dg[e]
ex_dimp[e]
ex_cytd[e]
ex_dc[e]
ex_dump[e]
ex_for[e]
ex_slfi[e]
ex_thtp[e]
ex_vb2[e]
ex_cer[e]
ex_mal[e]
ex_cit[e]
ex_fum[e]
ex_pyr[e]
ex_succ[e]
ex_oa[e]
ex_akg[e]
ex_cyst[e]
ex_xan[e]
ex_uri[e]
ex_plp[e]
ex_nar[e]
ex_nnr[e]
ex_mpyq[e]
ex_n4hbz[e]
ex_slfde[e]
ex_pc[e]
ex_pa[e]
ex_pe[e]
ex_ps[e]
ex_lpc[e]
ex_pg[e]
ex_sql[e]
ex_star[e]
ex_tre[e]
ex_raff[e]
ex_meli[e]
ex_cellob[e]
ex_mlt[e]
ex_suc[e]
ex_lact[e]
ex_rib[e]
ex_larab[e]
ex_xyl[e]
ex_gal[e]
ex_man[e]
ex_dfru[e]
ex_gl[e]
ex_dglc[e]
ex_h2o[e]
ex_o2[e]
ex_nh3[e]
ex_urea[e]
ex_hno3[e]
ex_pi[e]
ex_slf[e]
ex_h[e]
ex_ala[e]
ex_gly[e]
ex_asn[e]
ex_asp[e]
ex_cys[e]
ex_glu[e]
ex_gln[e]
ex_ile[e]
ex_leu[e]
ex_met[e]
ex_phe[e]
ex_trp[e]
ex_tyr[e]
ex_val[e]
ex_ser[e]
ex_thr[e]
ex_lys[e]
ex_arg[e]
ex_pro[e]
ex_his[e]
ex_ca[e]
ex_b[e]
ex_mg[e]
ex_si[e]
ex_cu[e]
ex_k[e]
ex_na[e]
ex_fe2[e]
ex_s[e]
biomass
SLI0779
Rxn1
Rxn2
R01602	R01602
R01786	R01786
R01600	R01600
R09085	R09085
R09086	R09086
R02739	R02739
R03321	R03321
R08572	R08572
R02736	R02736
R01059	R01059
R01678	R01678
R10619	R10619
R01092	R01092
R00502	R00502
R00022	R00022
R09009	R09009
SLI0064	R00883
SLI0095	R07678
R04372	R04372
R11680	R11680
R01526	R01526
SLI0231	R00359
R00491	R00491
R01648	R01648
R00714	R00714
R10851	R10851
R03758[c]	R03758
R03758[m]	R03758
R11100_m	R11100
R11100_c	R11100
R11099_m	R11099
R11099_c	R11099
R00893	R00893
R02408	R02408
R00999	R00999
R03217	R03217
R03260	R03260
R04945	R04945
R04946	R04946
R09660	R09660
R03383	R03383
R01088	R01088
R01434	R01434
R02196	R02196
R10147	R10147
R04198	R04198
R04199	R04199
SLI0402	R02755
R00716	R00716
SLI0431	R03314
R02144	R02144
R01166	R01166
R02521	R02521
R01372	R01372
R00988	R00988
R03936	R03936
SLI0529	R01730
R00705	R00705
R02869	R02869
R05577	R05577
R03646	R03646
SLI0549	R02434
R04944	R04944
R03596	R03596
R04929	R04929
SLI0639	R01855
SLI0641	R00426
SLI0643	R00720
SLI0645	R02720
SLI0647	R03531
R06601	R06601
SLI0688	R06605
SLI0715	R00662
SLI0717	R02100
R02022	R02022
R02020	R02020
R02014	R02014
R02023	R02023
R02325	R02325
R00568	R00568
R02296	R02296
R02102_c	R02102
R02102_e	R02102
R07280	R07280
SLI0807	R05840
R11143	R11143
R04286	R04286
R11719	R11719
R04285	R04285
R02975	R02975
R11765	R11765
R11766	R11766
R11767	R11767
R07211	R07211
R04734	R04734
R04242	R04242
R09726	R09726
R09735	R09735
R02301	R02301
R02272	R02272
R03166	R03166
R01658	R01658
R02003	R02003
R08357	R08357
SLI0970	R02874
SLI1173	R07495
SLI1175	R04804
R03353	R03353
SLI1196	R07484
SLI1206
R11097	R11097
R11096	R11096
SLI1192
SLI1186	R07497
SLI1188	R07506
SLI1201	R05776
SLI1252	R02029
R01470	R01470
R11059	R11059
NewRxn1
NewRxn2
SLI0073	R01101
SLI0075	R01329
SLI0077	R01104
SLI0079	R01194
SLI0081	R02926
SLI0083	R01103
SLI0085	R03634
SLI0087	R05549
SLI0842	R02472

### Sheet: Sheet2
Carbohydrate Metabolism
Amino Acid Metabolism
Lipid Metabolism
Energy Metabolism
Nucleotide Metabolism
Metabolism of Cofactors and Vitamins
transport
Exchange
Other

### Sheet: Sheet3
Carbohydrate Metabolism:Glycolysis / Gluconeogenesis
Carbohydrate Metabolism:Citrate cycle (TCA cycle)
Carbohydrate Metabolism:Pentose Phosphate Pathway
Carbohydrate Metabolism:Fructose and mannose metabolism
Carbohydrate Metabolism:Galactose metabolism
Carbohydrate Metabolism:Ascorbate and aldarate metabolism
Carbohydrate Metabolism:Starch and sucrose metabolism
Carbohydrate Metabolism:Amino sugar and nucleotide sugar metabolism
Carbohydrate Metabolism:Pyruvate metabolism
Carbohydrate Metabolism:Glyoxylate and dicarboxylate metabolism
Carbohydrate Metabolism:Propanoate metabolism
Carbohydrate Metabolism:Butanoate metabolism
Carbohydrate Metabolism:Inositol phosphate metabolism
Carbohydrate Metabolism:Pentose and glucuronate interconversions
Amino Acid Metabolism:Arginine biosynthesis
Amino Acid Metabolism:Valine, leucine and isoleucine biosynthesis
Amino Acid Metabolism:Valine, leucine and isoleucine degradation
Amino Acid Metabolism:Alanine, aspartate and glutamate metabolism
Amino Acid Metabolism:Glycine, serine and threonine metabolism
Amino Acid Metabolism:Cysteine and methionine metabolism
Amino Acid Metabolism:Tryptophan metabolism
Amino Acid Metabolism:Lysine biosynthesis
Amino Acid Metabolism:Lysine degradation
Amino Acid Metabolism:Arginine and proline metabolism
Amino Acid Metabolism:Histidine metabolism
Amino Acid Metabolism:Phenylalanine, tyrosine and tryptophan biosynthesis
Amino Acid Metabolism:Phenylalanine metabolism
Amino Acid Metabolism:Tyrosine metabolism
Amino Acid Metabolism:Aminoacyl-tRNA biosynthesis
Metabolism of Other Amino Acids:beta-Alanine metabolism
Metabolism of Other Amino Acids:D-Arginine and D-ornithine metabolism
Metabolism of Other Amino Acids:D-Glutamine and D-glutamate metabolism
Metabolism of Other Amino Acids:Taurine and hypotaurine metabolism
Metabolism of Other Amino Acids:Phosphonate and phosphinate metabolism
Metabolism of Other Amino Acids:Selenocompound metabolism
Metabolism of Other Amino Acids:Glutathione metabolism
Nucleotide Metabolism:Purine metabolism
Nucleotide Metabolism:Pyrimidine metabolism
Lipid Metabolism:Fatty acid metabolism
Lipid Metabolism:Ether lipid metabolism
Lipid Metabolism:alpha-Linolenic acid metabolism
Lipid Metabolism:Fatty acid biosynthesis
Lipid Metabolism:Biosynthesis of unsaturated fatty acids
Lipid Metabolism:Fatty acid elongation
Lipid Metabolism:Fatty acid degradation
Lipid Metabolism:Glycerolipid metabolism
Lipid Metabolism:Glycerophospholipid metabolism
Lipid Metabolism:Sphingolipid metabolism
Lipid Metabolism:Steroid biosynthesis
Lipid Metabolism:Steroid hormone biosynthesis
Lipid Metabolism:Primary bile acid biosynthesis
Lipid Metabolism:Arachidonic acid metabolism
Lipid Metabolism:Linoleic acid metabolism
Lipid Metabolism:Cutin, suberine and wax biosynthesis
Energy Metabolism:Carbon fixation
Energy Metabolism:Carbon fixation in photosynthetic organisms
Energy Metabolism:Methane metabolism
Energy Metabolism:Nitrogen metabolism
Energy Metabolism:Sulfur metabolism
Energy Metabolism:Oxidative phosphorylation
Metabolism of Cofactors and Vitamins:Thiamine metabolism
Metabolism of Cofactors and Vitamins:Riboflavin metabolism
Metabolism of Cofactors and Vitamins:Vitamin B6 metabolism
Metabolism of Cofactors and Vitamins:Nicotinate and nicotinamide metabolism
Metabolism of Cofactors and Vitamins:Pantothenate and CoA biosynthesis
Metabolism of Cofactors and Vitamins:Biotin metabolism
Metabolism of Cofactors and Vitamins:Lipoic acid metabolism
Metabolism of Cofactors and Vitamins:Folate biosynthesis
Metabolism of Cofactors and Vitamins:One carbon pool by folate
Metabolism of Cofactors and Vitamins:Porphyrin and chlorophyll metabolism
Metabolism of Cofactors and Vitamins:Ubiquinone and other terpenoid-quinone biosynthesis
Glycan Biosynthesis and Metabolism:N-Glycan biosynthesis
Glycan Biosynthesis and Metabolism:Glycosylphosphatidylinositol(GPI)-anchor biosynthesis
Glycan Biosynthesis and Metabolism:Lipopolysaccharide biosynthesis
Glycan Biosynthesis and Metabolism: Glycosphingolipid biosynthesis - ganglio series
Glycan Biosynthesis and Metabolism: Various types of N-glycan biosynthesis
Metabolism of Terpenoids and Polyketides:Terpenoid backbone biosynthesis
Metabolism of Terpenoids and Polyketides:Sesquiterpenoid and triterpenoid biosynthesis
Metabolism of Terpenoids and Polyketides:Polyketide sugar unit biosynthesis
Biosynthesis of other secondary metabolites:Tropane, piperidine and pyridine alkaloid biosynthesis
Biosynthesis of other secondary metabolites:Betalain biosynthesis
Biosynthesis of other secondary metabolites:Penicillin and cephalosporin biosynthesis
Xenobiotics Biodegradation and Metabolism:Chloroalkane and chloroalkene degradation
Xenobiotics Biodegradation and Metabolism:Ethylbenzene degradation
Xenobiotics Biodegradation and Metabolism:Drug metabolism - cytochrome P450
Xenobiotics Biodegradation and Metabolism:Drug metabolism - other enzymes
Other
Transport:Cytoplasm membrane transport
Transport:Mitochondrial membrane transport
Transport:Peroxisomal membrane transport
Sink
Biomass fraction
Exchange reaction
